# Improving RNA-seq protocols

**DOI:** 10.1101/2025.08.20.671269

**Authors:** Felix Pförtner, Eva Briem, Wolfgang Enard, Daniel Richter

## Abstract

Bulk and single-cell RNA-seq are powerful tools for transcriptomic analysis, providing insights into many aspects of molecular and cellular phenotypes. Costs constrain the amount of biological insight obtainable within a given budget, and as sequencing prices decline, efficient library protocols have become a decisive factor. In this study, we introduce an approach to systematically optimize the number of usable reads that RNA-seq protocols generate. We applied this ”funnel strategy” to prime-seq, an early-barcoding bulk RNA-seq protocol, by systematically testing critical protocol steps totaling 1080 samples in 49 libraries. This resulted in the optimized prime-seq2 protocol that increases the number of usable reads by 60 % and improves one of the most cost-efficient bulk RNA-seq protocols available. Our study also suggests that monitoring the filtering of usable reads can serve as a valuable quality control for many RNA-seq protocols and sheds light on the complexity of the conditions and interactions that shape RNA-seq library composition and their interpretation.
