## Supplemental Table 1 for "Improving RNA-seq protocols"

Flowcell	Flowcell type	species	sample type	sample subtype	total reads sample	total reads sample [%]	total reads Flowcell
24_02_01	P2	Mouse	endothelial cell	aortic endothelial cells	327514474	64%	515233849
24_02_02	P2	Human	immune cell	MAIT cells	537333541	99%	545472174
24_03_01	P3	Mouse	cardiac tissue	cardiac tissue	1044135905	76.42%	1366375755
24_03_01	P3	Human	immune cell	T cells	300429527	21.99%	1366375755
24_05_01	P4	Human	immune cell	T cells	544596377	27.72%	1964349544
24_05_01	P4	Mouse	lymph	lymphnode	475432284	24.20%	1964349544
24_05_01	P4	Mouse	spleen	spleen	408707443	20.81%	1964349544
24_05_01	P4	Human	immune cell	T cells	333231917	16.96%	1964349544
24_05_02	P4	Mouse	immune cell	Spleenocytes	278997341	14.35%	1943641593
24_05_02	P4	Human	immune cell	T cells	237905901	12.24%	1943641593
24_05_02	P4	Human	cancer cell	AML cell line	113404883	5.83%	1943641593
24_05_02	P4	Human	whole blood	whole blood - RNA	63505712	3.27%	1943641593
24_06_01	P4	Human	immune cell	Monocytes	555529276	28%	1965498222
24_06_01	P4	Mouse	liver	liver	335746973	17%	1965498222
24_06_01	P4	Mouse	aortic plaque	aortic plaque	16366619	0.83%	1965498222
24_08_01	P3	Caenorhabditis elegans	gonads	gonads	1126600791	79.81%	1411581699
24_08_01	P3	Mouse	foam cells	peritoneal foam cells	249005691	17.64%	1411581699
