## Supplemental Table 2 for "Improving RNA-seq protocols"

### Sheet: Prep_costs
Reagents:
Item	Vendor	Cat#	Qty	Unit	Price [€]	Qty per reaction	Unit	Price per reaction [€]	Category	Category		price total [€]
UP H20	Thermo Fisher Scientific	10977049	500	mL	20.78	0.1215	mL	0.00504954	rs	rs	RNA isolation per sample	1.06411
UP H20	Thermo Fisher Scientific	10977049	500	mL	20.78	0.00235	mL	9.7666e-05	ps	ps	prime-seq per sample	0.621448
UP H20	Thermo Fisher Scientific	10977049	500	mL	20.78	0.62	mL	0.0257672	pl	pl	prime-seq per library / pool	78.8241
EDTA 0.5M	Sigma-Aldrich	E7889-100ML	500	ml	54.25	0.001	mL	0.0001085	ps
Proteinase K	Thermo Fisher Scientific	AM2546	1.25	mL	129	0.001	mL	0.1032	rs		Total Costs
DNAse I Buffer	Thermo Fisher Scientific	B43	5	mL	76.45	0.002	mL	0.03058	rs		no of samples	96
DNAse I	Thermo Fisher Scientific	EN0521	1	mL	55.38	0.001	mL	0.05538	rs		no of library pools	1
Maxima Buffer	Thermo Fisher Scientific	incl in Maxima	-	-	-	-	-		ps		total cost [€] (including RNA extraction)	240.638
Maxima H Minus	Thermo Fisher Scientific	EP0753	200	ul	552	0.15	µl	0.414	ps		cost per sample [€] (including RNA extraction)	2.50664
TSO	IDT	custom RNA Oligo	250	ul	133.04	0.1	µl	0.053216	ps		total cost [€]	138.483
dNTPs	Thermo Fisher Scientific	R0182	4	mL	445	0.0004	mL	0.0445	ps		cost per sample [€]	1.44253
Oligo-dT	Sigma-Aldrich	custom Oligos	38400	ul	1249	1	ul	0.032526	ps
Exonuclease I	Thermo Fisher Scientific	EN0581	200	ul	106	1	ul	0.53	pl
Exonuclease Buffer	Thermo Fisher Scientific	incl in Exonuclease I	-	-	-	-	-		pl
SINGV6-Bio-PTO	IDT	custom Oligo	194	ul	81.93	3	ul	1.26696	pl
KAPA RM	Roche	7958935001	6.25	mL	327.2	0.025	mL	1.3088	pl
Quantifluor dsDNA	promega	E2670	1	mL	227.56	0.008	mL	1.82048	pl
NEB Next II FS	NEB	E7805S	24	x	708	1	x	29.5	pl
prime-seq Adapter (ddC)	IDT	custom duplex oligo	6533.33	µl	213.47	0.5	µl	0.016337	pl
Elution Buffer	Qiagen	19086	250	mL	37.14	0.0873	mL	0.0129693	pl
Index primer P5	IDT	-	4	nmol	75.4	0.0005	nmol	0.009425	pl
Index primer P7	IDT	-	4	nmol	73.52	0.0005	nmol	0.00919	pl
Ethanol (abs)	Sigma-Aldrich	32221-2.5L-M	2500	mL	12.88	0.4	mL	0.0020608	rs
Ethanol (abs)	Sigma-Aldrich	32221-2.5L-M	2500	mL	12.88	2.32	mL	0.0119526	pl
SPRIselect beads	Beckman Coulter	B23317	5	mL	328.5	0.072	mL	4.7304	pl
Homemade cleanup beads (see clean-up beads sheet)			50	mL	38.469	0.126	mL	0.0969419	rs
Homemade cleanup beads (see clean-up beads sheet)			50	mL	38.469	0.04	mL	0.0307752	pl
Bead Binding Buffer (see clean-up beads sheet)			50	mL	2.248	0.02	mL	0.0008992	rs
NEBNEXT Ultra II FS DNA Kit (see NEBNExt UltraIIFS Kit sheet)	NEB	E7805S	24	rxns	708	0.2	rxns	5.9	pl
NEBNext Ultra II Q5 Mastermix (in addition to the Q5 of the NEB kit above)	NEB	M0544L	6.25	mL	418	0.01	mL	0.6688	pl
Bioanalyzer High Sensitivity DNA chip			11	rxns	75	1	rxns	6.81818	pl
Consumables:
Item	Vendor	Cat#	Qty	Unit	Price [€]	Price/pc [€]	Qty per reaction	Price per reaction [€]	Category
Sapphire 96 well PCR plate	Greiner	652290	100	pcs	247.32	2.4732	3	7.4196	pl
PCR seals	Nerbe	04-097-0100	100	pcs	59.05	0.5905	16	9.448	pl
Alu seals	VWR	391-1275	1000	pcs	486.6	0.4866	3	1.4598	pl
Sapphire Filter Tip, 10µl-1250 ul, low-ret (average over different sizes)	Greiner		3840	pcs	147.84	0.0385	20	0.77	rs
Sapphire Filter Tip, 10µl-1250 ul, low-ret (average over different sizes)	Greiner		3840	pcs	147.84	0.0385	2	0.077	ps
Sapphire Filter Tip, 10µl-1250 ul, low-ret (average over different sizes)	Greiner		3840	pcs	147.84	0.0385	20	0.77	pl
Quantifluor plate	Greiner	655209	100	pcs	144.66	1.4466	2	2.8932	pl
LoBind Tubes 5ml	Fisher Scientific	15168344	200	pcs	50.3	0.2515	2	0.503	pl
LoBind Tubes 1.5ml	Fisher Scientific	30108051	250	pcs	12.7	0.0508	10	0.508	pl
Dispensertip Labsolute Plus, 0.1ml - 5ml (average over different sizes)	TH.Geyer		100	pcs	63.25	0.6325	5	3.1625	pl

### Sheet: NEBNExt UltraIIFS Kit
Content of one kit with 24 reactions:
Component	amount included [ul]	needed PS-amount per lib [ul]	#reactions
NEBNext® Ligation Enhancer	24	0.2	120
NEBNext® Ultra™ II Ligation Master Mix	720	6	120
NEBNext® Ultra II Q5® Master Mix	600	12.5	48
NEBNext® Ultra™ II FS Enzyme Mix	48	0.4	120
NEBNext® Ultra™ II FS Reaction Buffer	168	1.4	120
TE Buffer (1X)	1100	1.7	647.059
=> one kit is enough for 120 reactions (additional Q5 is bought separate)

### Sheet: clean-up beads
Reagents:	For Producing 50ml homemade clean-up Beads
Item	Vendor	Cat#	Qty	Unit	Price [€]	Qty per reaction	Unit	Price per reaction [€]	Category		Notes
PEG (88000 BIOULTRA)	Sigma-Aldrich	89510-1KG-F	1000	g	93.1	11	g	1.0241
NaCl (5M)	Sigma-Aldrich	S5150-1L	1000	ml	23.9	10	ml	0.239
Tris-HCl (1M, pH 8)	Sigma-Aldrich	T2694-100ML	100	ml	41.3	0.5	ml	0.2065
EDTA 0.5M	Sigma-Aldrich	E7889-100ML	100	ml	54.25	0.1	ml	0.05425
IGEPAL	Sigma-Aldrich	I8896	50	ml	20.23	0.005	ml	0.002023			50µl of 10% solution!
Sodium Azide	Sigma-Aldrich	S2002-5G	50	ml	15.6	0.25	ml	0.078			5g=50ml
Sera-Mag Beads	Sigma-Aldrich	GE65152105050250	15	ml	543	1	ml	36.2
TE-Buffer (100x)	Sigma-Aldrich	T9285	10000	ml	12.27	2.9	ml	0.0035583			reagent volumes are for 1X TE!; 1X TE: Washing: 2ml; resuspension: 900µl
UltraPure water	Thermo Fisher Scientific	10977035	5000	ml	89.04	37.145	ml	0.661478			total amount (without volume from PEG):				12.855
						TOTAL COSTS:		38.4689	€
Reagents:	For Producing 50ml Bead Binding Buffer
Item	Vendor	Cat#	Qty	Unit	Price [€]	Qty per reaction	Unit	Price per reaction [€]	Category
PEG (88000 BIOULTRA)	Sigma-Aldrich	89510-1KG-F	1000	g	93.1	11	g	1.0241
NaCl (5M)	Sigma-Aldrich	S5150-1L	1000	ml	23.9	10	ml	0.239
Tris-HCl (1M, pH 8)	Sigma-Aldrich	T2694-100ML	100	ml	41.3	0.5	ml	0.2065
IGEPAL	Sigma-Aldrich	I8896	50	ml	20.23	0.005	ml	0.002023
Sodium Azide	Sigma-Aldrich	S2002-5G	50	ml	15.6	0.25	ml	0.078
UltraPure water	Thermo Fisher Scientific	10977035	5000	ml	89.04	39.245	ml	0.698875
						TOTAL COSTS:		2.2485	€
